# Predicting Clinical Outcomes in Infants With Cystic Fibrosis From Stool Microbiota using Random Forest Algorithms

**DOI:** 10.1101/2022.08.06.503028

**Authors:** Rebecca A. Valls, Thomas H. Hampton, Courtney E. Price, Kaitlyn E. Barrack, George A. O’Toole, Modupe O. Coker, Juliette C. Madan

**Author notes:** **Correspondence:** Modupe Coker, **Juliette Madan**.

## Abstract

The gut-lung axis describes the interaction between microbiota in the gut and health status of the airway, whereby there is a bidirectional relationship facilitated by systemic transport of microbially-derived metabolites and immune factors. Cystic fibrosis (CF) is a genetic disease that is associated with dysbiosis of the gut microbiota. Recent literature has shown that the microbial dysbiosis in the CF gut can alter the hosts’ inflammatory status and that there are distinct microbial compositions in children with CF who have low versus high intestinal inflammation. These distinct microbial profiles can be used as signatures in children with CF (cwCF) to predict health outcomes. Here, we use supervised machine learning to train a random forest model on the distinct microbial composition of cwCF to predict: age (as a validation of the method), frequency of upper respiratory infection (URIfreq), and neutrophil to lymphocyte ratio (NLR), a clinical marker for systemic inflammation that negatively correlates with lung function. We find that the out of bag error, a measure of model accuracy, is lower when predicting age for cwCF compared to children without CF, consistent with previous data. We are able to predict high URIfreq with only 16% error and high NLR with 27% error. This machine learning pipeline may allow physicians and microbiome researchers to use the stool microbiota of cwCF as a tool for identifying individuals with the more negative airway clinical outcomes from this population, and potentially allow for early intervention.

**Importance:** Children with CF (cwCF) often experience chronic respiratory infections, leading to progressive, irreversible lung function decline and significant morbidity and premature mortality. Modulator therapy has revolutionized the treatment of eligible adults with CF. cwCF as young as age 6 are now eligible to receive modulator therapy, although by early childhood many children have already experienced pulmonary exacerbations. Here we show that for cwCF, stool microbiota composition is associated with higher upper respiratory infection frequency and increased systemic inflammation. Our findings may aid in developing diagnostic tools that can allow physicians further understanding of which intestinal microbiota profiles are associated with health outcomes and to identify targets for preventative treatment for cwCF.
