## Supplemental Data for "Predicting Clinical Outcomes in Infants With Cystic Fibrosis From Stool Microbiota using Random Forest Algorithms"

### Sheet: Table S1
Supplementary Table 1. Values for pairwise comparison of beta diversity for URIfreq groups in Figure 3.
pairs	Df	SumsOfSqs	F.Model	R2	p.value	p.adjusted	sig
High vs Low	1	0.786421	1.95746	0.0109996	0.001	0.001	**
High vs Medium	1	0.782652	1.94849	0.0112663	0.001	0.001	**
Low vs Medium	1	0.74132	1.85185	0.0131475	0.001	0.001	**

### Sheet: Table S2
Supplementary Table 2. Values for pairwise comparison of beta diversity for NLR groups in Figure 4.
pairs	Df	SumsOfSqs	F.Model	R2	p.value	p.adjusted	sig
Medium vs low	1	0.458853	1.18746	0.0560453	0.172	0.172
Medium vs High	1	0.652514	1.63864	0.0757277	0.011	0.033	.
low vs High	1	0.543705	1.36794	0.0640182	0.061	0.0915

### Sheet: Table S3
Supplementary Table 3. Values for pairwise comparison of beta diversity for URIfreq groups, per age group, in Supplemental Figure 3.
Bin_Year	pairs	Df	SumsOfSqs	F.Model	R2	p.value	p.adjusted	sig
0	High vs Low	1	0.786421	1.95746	0.0109996	0.001	0.0015	*
0	High vs Medium	1	0.782652	1.94849	0.0112663	0.001	0.0015	*
0	Low vs Medium	1	0.74132	1.85185	0.0131475	0.002	0.002	*
1	High vs Low	1	0.786421	1.95746	0.0109996	0.001	0.0015	*
1	High vs Medium	1	0.782652	1.94849	0.0112663	0.001	0.0015	*
1	Low vs Medium	1	0.74132	1.85185	0.0131475	0.004	0.004	*
2	High vs Low	1	0.786421	1.95746	0.0109996	0.001	0.003	*
2	High vs Medium	1	0.782652	1.94849	0.0112663	0.002	0.003	*
2	Low vs Medium	1	0.74132	1.85185	0.0131475	0.004	0.004	*
3	High vs Low	1	0.786421	1.95746	0.0109996	0.002	0.002	*
3	High vs Medium	1	0.782652	1.94849	0.0112663	0.002	0.002	*
3	Low vs Medium	1	0.74132	1.85185	0.0131475	0.002	0.002	*
4	High vs Low	1	0.786421	1.95746	0.0109996	0.001	0.003	*
4	High vs Medium	1	0.782652	1.94849	0.0112663	0.002	0.003	*
4	Low vs Medium	1	0.74132	1.85185	0.0131475	0.003	0.003	*
